# A genetic, genomic, and computational resource for exploring neural circuit function

**DOI:** 10.1101/385476

**Authors:** Fred P. Davis, Aljoscha Nern, Serge Picard, Michael B. Reiser, Gerald M. Rubin, Sean R. Eddy, Gilbert L. Henry

**Affiliations:** Janelia Research Campus, Howard Hughes Medical Institute, Ashburn, VA 20147, USA; Molecular Immunology and Inflammation Branch, National Institute of Arthritis and Musculoskeletal and Skin Diseases, National Institutes of Health, Bethesda, MD 20892, USA; Howard Hughes Medical Institute and Department of Molecular and Cellular Biology, Harvard University, Cambridge, MA 02138, USA. John A. Paulson School of Engineering and Applied Sciences, Harvard University, Cambridge, MA 02138, USA; Cold Spring Harbor Laboratory, Cold Spring Harbor, NY 11724, USA

**Keywords:** neural circuit, gene expression, visual system

## Abstract

The anatomy of many neural circuits is being characterized with increasing resolution, but their molecular properties remain mostly unknown. Here, we characterize gene expression patterns in distinct neural cell types of the *Drosophila* visual system using genetic lines to access individual cell types, the TAPIN-seq method to measure their transcriptomes, and a probabilistic method to interpret these measurements. We used these tools to build a resource of high-resolution transcriptomes for 100 driver lines covering 67 cell types, available at http://www.opticlobe.com. Combining these transcriptomes with recently reported connectomes helps characterize how information is transmitted and processed across a range of scales, from individual synapses to circuit pathways. We describe examples that include identifying neurotransmitters, including cases of co-release, generating functional hypotheses based on receptor expression, as well as identifying strong commonalities between different cell types.

**Highlights:**

1. Transcriptomes reveal transmitters and receptors expressed in *Drosophila* visual neurons
2. Tandem affinity purification of intact nuclei (TAPIN) enables neuronal genomics
3. TAPIN-seq and genetic drivers establish transcriptomes of 67 *Drosophila* cell types
4. Probabilistic modeling simplifies interpretation of large transcriptome catalogs
