## Supplemental Tables for "A genetic, genomic, and computational resource for exploring neural circuit function": TableS1_all_drivers.xlsx

### Sheet: TableS1_all_drivers.tsv
driverID	driverType	driverID.external	celltype	celltype.details	celltype.additional.expression	how.identified	split.AD.or.Genotype	split.DBD	driver.reference
C2_d1	anatomy-defined	SS00778	C2	C2	a few weakly labeled central brain (CB) cells	See driver reference	R20C11-p65ADZp_attP40	R25B02-ZpGDBD_attP2	Tuthill et al 2013
C2.C3_d1	comboCellTypes	SS00779	C2.C3	C2,C3		See driver reference	R20C11-p65ADZp_attP40	R48D11-ZpGDBD_attP2	Tuthill et al 2013
C3_d1	pureCellType	SS00688	C3	C3		See driver reference	R26H02-p65ADZp_attP40	R29G11-ZpGDBD_attP2	Tuthill et al 2013
CCAP_d1	broad	BL-25686	CCAP	Putative CCAP expressing cells ( promoter fusion)		NA	P{CCAP-GAL4.P}9	NA	Park et al 2003
ChAT_d1	broad	BL-60317	ChAT	Putative ChaT expressing cells (Protein trap)		NA	w[*]; Mi{Trojan-GAL4.0}ChAT[MI04508-TG4.0]/TM6B, Tb[1]		Diao et al 2015
Crz_d1	broad	BL-51977	Crz	Putative Crz expressing cells ( promoter fusion)		NA	P{Crz-GAL4.391}4M	NA	Tayler et al 2012
Dm1_d1	pureCellType	SS00309	Dm1	Dm1	retinal pigment cells (based on expression data)	Cell type description: Nern et al 2015	R28D04-p65ADZp_attP40	R72E04-ZpGDBD_attP2	This study
Dm10_d1	pureCellType	SS00327	Dm10	Dm10	a few weakly labeled CB and accessory medulla cells	Cell type description: Nern et al 2015	R65H03-p65ADZp_attP40	R71D01-ZpGDBD_attP2	This study
Dm11_d1	pureCellType	SS03159	Dm11	Dm11	some Dm8 cells ; weak expression in a few other optic lobe ( OL) and CB cells	Cell type description: Nern et al 2015	VT043162-p65ADZp_attP40	R15C01-ZpGDBD_attP2	This study
Dm12_d1	pureCellType	SS00384	Dm12	Dm12		Cell type description: Nern et al 2015	R84F02-p65ADZp_attP40	R87B02-ZpGDBD_attP2	This study
Dm3_d1	pureCellType	SS00974	Dm3	Dm3	very weak expression in a few L2 cells	Cell type description: Nern et al 2015, Fiscbach and Dititrich 1989	R73F07-p65ADZpattP40	R31B08-ZpGDBD_attP2	This study
Dm4_d1	pureCellType	SS02361	Dm4	Dm4	a few CB cells	Cell type description: Nern et al 2015, Fiscbach and Dititrich 1989	R53D12-p65ADZp_attP40	R70B10-ZpGDBD_attP2	This study
Dm4_d2	pureCellType	SS02592	Dm4	Dm4		Cell type description: Nern et al 2015, Fiscbach and Dititrich 1989	R12C04-p65ADZp_attP40	R75H07-ZpGDBD_attP2	This study
Dm8_d1	pureCellType	SS00323	Dm8	Dm8	a few CB cells	Cell type description: Nern et al 2015, Fiscbach and Dititrich 1989	R55F02-p65ADZp_attP40	R24F06-ZpGDBD_attP2	This study
Dm9_d1	pureCellType	SS02427	Dm9	Dm9		Cell type description: Nern et al 2015, Fiscbach and Dititrich 1989	R19G04-p65ADZp_attP40	VT017422-ZpGDBD_attP2	This study
Dsk_d1	broad	BL-51981	Dsk	Putative Dsk expressing cells ( promoter fusion)		NA	w[1118]; P{w[+mC]=Dsk-GAL4.TH}3M	NA	Asahina and Anderson (2013), Personal communication to FlyBase FBrf0222772
Gad1_d1	broad	BL-60324	Gad1	Putative Gad1 expressing cells (protein trap)		NA	w*; Mi{Trojan-lexA:QFAD.2}Gad1MI09277-TlexA:QFAD.2/TM6B, Tb1	NA	Diao et al 2015
Glia_Eg_d1	pureCellType	SS55439	Glia_Eg	Eg	mg, ocellar photoreceptor neurons	Cell type description: Edwards et al 2012	R37D04-p65ADZp_attP40	R55A03-ZpGdbd_attP2	This study
Glia_Eg_d2	pureCellType	SS55438	Glia_Eg	Eg	mg, ocellar photoreceptor neurons	Cell type description: Edwards et al 2012	R37D04-p65ADZp_attP40	R42B05-ZpGdbd_attP2	This study
Glia_Eg_d3	pureCellType	SS08909	Glia_Eg	Eg	mg, ocellar photoreceptor neurons	Cell type description: Edwards et al 2012	R42B05-p65ADZp_attP40	R55A03-ZpGdbd_attP2	This study
Glia_Mg_d1	pureCellType	SS55437	Glia_Mg	Mg		Cell type description: Edwards et al 2012	R35E04-p65ADZp_attP40	R65B12-ZpGdbd__attP2	This study
Glia_Psg_d1	pureCellType	SS55440	Glia_Psg	Psg		Cell type description: Edwards et al 2012	R38A07-p65ADZp_attP40	R87B09-ZpGdbd_attP2	This study
Glia_Psg_d2	pureCellType	SS55441	Glia_Psg	Psg		Cell type description: Edwards et al 2012	R42B05-p65ADZp_attP40	R87B09-ZpGdbd_attP2	This study
Ilp2_d1	broad	BL-37516	Ilp2	Putative Ilp2 expressing cells ( promoter fusion)		NA	P{Ilp2-GAL4.R}2	NA	Rulifson et al 2002
KC_ab_c_d1	pureCellType	MB594B	KC_ab_c	KC Î±/Î²c		See driver reference	R13F02-p65ADZp_attP40	R58F02-ZpGDBD_attP2	Aso et al 2014
KC_ab_c.p.s_d1	comboCellTypes	MB008B	KC_ab_c.p.s	KC Î±/Î²c, KC Î±/Î²p, KC Î±/Î²s		See driver reference	R13F02-p65ADZp_attP40	R44E04-ZpGDBD_attP2	Aso et al 2014
KC_ab_p_d1	pureCellType	MB371B	KC_ab_p	KC Î±/Î²p		See driver reference	R13F02-p65ADZp_attP40	R85D07-ZpGDBD_attP2	Aso et al 2014
KC_ab_s_d1	pureCellType	MB185B	KC_ab_s	KC Î±/Î²s		See driver reference	R52H09-p65ADZp_attP40	R18F09-ZpGDBD_attP2	Aso et al 2014
KC_apbp_ap_d1	pureCellType	MB463B	KC_apbp_ap	KC Î±'/Î²'ap		See driver reference	R35B12-p65ADZp_attP40	R34A03-ZpGDBD_attP2	Aso et al 2014
KC_apbp_m_d1	pureCellType	MB418B	KC_apbp_m	KC Î±'/Î²'m		See driver reference	R26E07-p65ADZp_attP40	R30F02-ZpGDBD_attP2	Aso et al 2014
KC_gd_d1	pureCellType	MB419B	KC_gd	KC Î³d	a few OL and CB cells	See driver reference	R26E07-p65ADZp_ attP40	R39A11-ZpGdbd in attP2	Aso et al 2014
KC_gd_d2	pureCellType	MB607B	KC_gd	KC Î³d		See driver reference	R19B03-p65ADZp_attP40	R39A11-ZpGDBD_attP2	Aso et al 2014
Kdm2_d1	broad	BL-30819	Kdm2	Putative Kdm2 expressing cells ( enhancer trap)		NA	w[*]; P{w[+mW.hs]=GawB}Kdm2[36Y]	NA	Taghert et al 2001
L1_d1	pureCellType	SS00693	L1	L1		See driver reference	R66A01-p65ADZp_attP40	R48A08-ZpGDBD_attP2	Tuthill et al 2013
L1_d2	pureCellType	SS00691	L1	L1		Cell type description: Tuthill et al 2013,Fischbach and Dittrich 1989	R48A08-p65ADZp_attP40	R66A01-ZpGDBD_attP2	This study
L1.L2_d1	comboCellTypes	SS00806	L1.L2	L1,L2		See driver reference	R75H09-p65ADZp_attP40	R29G11-ZpGDBD_attP2	Tuthill et al 2013
L1.L2_d2	comboCellTypes	SS00797	L1.L2	L1,L2		See driver reference	R48A08-p65ADZp_attP40	R29G11-ZpGDBD_attP2	Tuthill et al 2013
L1L2_aFLAG_beads	control	NA	NA	NA	NA	NA	NA	NA	NA
L2_d1	pureCellType	SS00801	L2	L2		See driver reference	R53G02-p65ADZp_attP40	R29G11-ZpGDBD_attP2	Tuthill et al 2013
L3_d1	pureCellType	SS00696	L3	L3		See driver reference	R64B03-p65ADZp_attP40	R14B07-ZpGDBD_attP2	Tuthill et al 2013
L4_d1	pureCellType	SS00789	L4	L4		See driver reference	R31C06-p65ADZp_Su(Hw)attP2	R34G07-ZpGDBD_attP2	Tuthill et al 2013
L5_d1	pureCellType	SS00692	L5	L5	a few CB cells	See driver reference	R64B07-p65ADZp_attP40	R37E10-ZpGDBD_attP2	Tuthill et al 2013
Lai_d1	pureCellType	SS55442	Lai	Lai		Cell type description: Tuthill et al 2013,Fischbach and Dittrich 1989	R54D12-p65ADZp_attP40	R92A10-ZpGDBD_attP2	This study
lamina_d1	dissected	(SS55439)	lamina	dissected tissue from flies expressing unc84-2xGFP in the Glia_Eg_d1 pattern		NA	NA	NA	dissected tissue
lamina_d2	dissected	(SS00796)	lamina	dissected tissue from flies expressing unc84-2xGFP in the Tm1_d1 pattern		NA	NA	NA	dissected tissue
Lat_d1	pureCellType	SS00657	Lat	Lat		Cell type description: Tuthill et al 2013,Fischbach and Dittrich 1989	R23E12-p65ADZp_attP40	R55B04-ZpGDBD_attP2	Dionne et al in preparation
Lawf1_d1	pureCellType	SS00800	Lawf1	Lawf1		See driver reference	R52H01-p65ADZp_attP40	R17C11-ZpGDBD_attP2	Tuthill et al 2013
Lawf1_d2	pureCellType	SS00689	Lawf1	Lawf1		Cell type description: Tuthill et al 2013,Fischbach and Dittrich 1989	R11G01-p65ADZp_attP40	R15G08-ZpGDBD_attP2	This study
Lawf2_d1	pureCellType	SS00698	Lawf2	Lawf2		See driver reference	R11D03-p65ADZp_attP40	R19C10-ZpGDBD_attP2	Tuthill et al 2013
LC10a_d1	pureCellType	OL0019B	LC10a	LC10a		See driver reference	R35D04-p65ADZp_attP40	R22D06-ZpGDBD_attP2	Wu et al 2016
LC10b_d1	pureCellType	SS03723	LC10b	LC10b	a few LC10c cells	Cell type description: Wu et al 2016	VT000848-p65ADZp_attP40	VT019742-ZpGDBD_attP2	This study
LC10bc_d1	pureCellType	SS00940	LC10bc	LC10bc		See driver reference	R35D04-p65ADZp_attP40	R22A07-ZpGDBD_attP2	Wu et al 2016
LC10d_d1	pureCellType	SS03822	LC10d	LC10d		See driver reference	VT043920-p65ADZp_attP40	R91B01-ZpGDBD_attP2	Wu et al 2016
LC16_d1	pureCellType	OL0046B	LC16	LC16		See driver reference	R26A03-p65ADZp_attP40	R54A05-ZpGDBD_attP2	Wu et al 2016
LC16_d2	pureCellType	OL0092C	LC16	LC16	a few LC11 cells	See driver reference	R92B02-p65ADZp_VK00027	R38E08-ZpGDBD_attP2	Wu et al 2016
LC4_d1	pureCellType	SS00766	LC4	LC4	a few cells in the dorsal CB	See driver reference	R49C04-p65ADZp_attP40	R72E01-ZpGDBD_attP2	von Reyn et al 2017
LC6_d1	pureCellType	OL0070B	LC6	LC6	a few LC10 and CB	See driver reference	R91B01-p65ADZp_attP40_	R22A07-ZpGDBD_attP2	Wu et al 2016
LC6_d2	pureCellType	OL0218B	LC6	LC6	a few LC16 and CB	See driver reference	R47E07-p65ADZp_attP40	VT049344-ZpGDBD_attP2	Wu et al 2016
lLNv_d1	pureCellType	SS00645	lLNv	lLNv		Cell type description: Helfrich-Förster et al 2007	R61G12-p65ADZp_attP40	R10H10-ZpGDBD_attP2	a gift from Heather Dionne, Rubin lab
LLPC1_d1	pureCellType	SS02437	LLPC1	LLPC1		Columnar lobula plate VPN related to LPC1 but with a lobula branch (lo layer LO4). Main lobula plate arbors in layers LP1 and LP3. Tentatively named LLPC1. Similar to Lccn2 (Fischbach and Dittrich 1989) and LPLC3 (Panser et al 2016).	VT048351-p65ADZp_attP40	VT057342-ZpGDBD_attP2	This study
LPC1_d1	pureCellType	SS02575	LPC1	LPC1	very few CB cells (these appear different from cells in LPC1_d2)	Cell type description: Wu et al 2016; Panser et al 2016	R81A05-p65ADZp_attP40	VT031495-ZpGDBD_attP2	This study
LPC1_d2	pureCellType	SS02700	LPC1	LPC1	weak expression in some OL and CB cells	Cell type description: Wu et al 2016; Panser et al 2016	R81A05-p65ADZp_attP40	VT043014-ZpGDBD_attP2	This study
LPi-34_d1	pureCellType	SS03656	LPi-34	LPi-34		Cell type description: Maus et al 2015	VT061221-p65ADZp_attP40	VT045575-ZpGDBD_attP2	Wu et al 2016
LPLC1_d1	pureCellType	OL0029B	LPLC1	LPLC1		See driver reference	R64G09-p65ADZp_attP40	R37H04-ZpGDBD_attP2	Wu et al 2016
LPLC2_d1	pureCellType	OL0048B	LPLC2	LPLC2		See driver reference	R19G02-p65ADZp_attP40	R75G12-ZpGDBD_attP2	Wu et al 2016
LPTC_HS.VS_d1	pureCellType	SS04438	LPTC_HS.VS	LPTC HS,VS		Cell type description: Fischbach and Dittrich 1989	VT058487-p65ADZp_attP40	R35G07-ZpGDBD_attP2	This study
MBON_bp1_d1	pureCellType	MB057B	MBON_bp1	MBON-Î²'1		See driver reference	R80G12-p65ADZp_attP40	R53H03-ZpGDBD_attP2	Aso et al 2014
MBON_g1pedc_d1	pureCellType	MB112C	MBON_g1pedc	MBON-Î³1pedc>Î±/Î²		See driver reference	R93D10-p65ADZp_VK00027	13F04-ZpGdbd in attP2	Aso et al 2014
Mi1_d1	pureCellType	SS00809	Mi1	Mi1	a few CB cells	See driver reference	R19F01-p65ADZp_attP40	R71D01-ZpGDBD_attP2	Strother et al 2017
Mi15_d1	pureCellType	SS00321	Mi15	Mi15		Cell type description: Takemura 2013	R53E04-p65ADZp_attP40	R75H08-ZpGDBD_attP2	This study
Mi15_d2	pureCellType	SS02425	Mi15	Mi15		Cell type description: Takemura 2013	R26H07-p65ADZp_attP40	VT010253-ZpGDBD_attP2	This study
Mi4_d1	pureCellType	SS01019	Mi4	Mi4	a few weakly labeled additional cells	See driver reference	R48A07-p65ADZp_attP40	R13F11-ZpGDBD_attP2	Strother et al 2017
Mi9_d1	pureCellType	SS02432	Mi9	Mi9	perhaps a few Mi13 and/or Mi4 cells ( a few Mi13 and one Mi4 cell seen by MCFO)	See driver reference	R48A07-p65ADZp_attP40	VT046779-ZpGDBD_attP2	Strother et al 2017
Mi9_d2	pureCellType	SS02448	Mi9	Mi9	occasional Mi4 cells	See driver reference	VT046779-p65ADZp_attP40	R41C05-ZpGDBD_attP2	Strother et al 2017
mock2	control	NA	NA	NA	NA	NA	NA	NA	NA
Muscles_App_d1	pureCellType	BL-1767	Muscles_App	muscles cells (isolated from appendages)	driver also expressed in some non-muscle cells	Muscle expression of 24B-GAL4 based on literature	P{GawB}how[24B]	NA	Brand and Perrimon, 1993, Sweeney et al 1995
Muscles_Head_d1	pureCellType	BL-1767	Muscles_Head	muscles cells (isolated from heads)	driver also expressed in some non-muscle cells	Muscle expression of 24B-GAL4 based on literature	P{GawB}how[24B]	NA	Brand and Perrimon, 1993, Sweeney et al 1995
Muscles_Head_d2	pureCellType	R10F02	Muscles_Head	muscles cells (isolated from heads)	driver also expressed in some non-muscle cells		R10F02-GAL4 in attP2	NA	Pfeiffer et al 2008
no_driver_aGFP_beads	control	NA	NA	NA	NA	See driver reference	NA	NA	NA
NPF_d1	broad	BL-25681	NPF	Putative NPF expressing cells ( promoter fusion)		NA	y[1] w[*]; P{w[+mC]=NPF-GAL4.1}2	NA	Wu et al 2003
opticlobe_d1	dissected	(SS55439)	opticlobe	dissected tissue from flies expressing unc84-2xGFP in the Glia_Eg_d1 pattern		NA	NA	NA	dissected tissue
opticlobe_d2	dissected	(SS00796)	opticlobe	dissected tissue from flies expressing unc84-2xGFP in the Tm1_d1 pattern		NA	NA	NA	dissected tissue
PAM_1_d1	pureCellType	MB109B	PAM_1	PAM-Î²'2a	Tm1_d1	See driver reference	R76F05-p65ADZp_attP40	R23C12-ZpGDBD_attP2	Aso et al 2014
PAM_2_d1	pureCellType	MB196B	PAM_2	PAM-Î²'2a, PAM-Î³3, PAM-Î³4, PAM-Î³4<Î³1Î³2, PAM-Î³5		See driver reference	R58E02-p65ADZp_attP40	R36B06-ZpGDBD_attP2	Aso et al 2014
PAM_3_d1	pureCellType	MB213B	PAM_3	PAM-Î²1, PAM-Î²2		See driver reference	R76F05-p65ADZp_attP40	R32G08-ZpGDBD_attP2	Aso et al 2014
PAM_4_d1	pureCellType	MB312B	PAM_4	PAM-Î³4, PAM-Î³4<Î³1Î³2		See driver reference	R58E02-p65ADZp_attP40	R10G03-ZpGDBD_attP2	Aso et al 2014
PAM_5_d1	pureCellType	MB315C	PAM_5	PAM-Î³5		See driver reference	R58E02-p65ADZp_attP40	R48H11-ZpGDBD_attP2	Aso et al 2014
PAM_6_d1	pureCellType	MB042B	PAM_6	PAM-Î²'2m, PAM-Î³3, PAM-Î³4, PAM-Î³5		See driver reference	R58E02-p65ADZp_attP40	R22E04-ZpGDBD_attP2	Aso et al 2014
PAM_7_d1	pureCellType	MB043C	PAM_7	PAM-Î±1		See driver reference	R58E02-p65ADZp_attP40_	R32D11-ZpGDBD_attP2	Aso et al 2014
PAM_8_d1	pureCellType	MB441B	PAM_8	PAM-Î³3		See driver reference	R30G08-p65ADZp_attP40	R48B03-ZpGDBD_attP2	Aso et al 2014
PAM_9_d1	pureCellType	MB063B	PAM_9	PAM-Î²1		See driver reference	R93D10-p65ADZp_attP40	R68C09-ZpGDBD_attP2	Aso et al 2014
PB_1_d1	pureCellType	SS00116	PB_1	PB18.s_Gx_7Gy.b__PB18.s-9i1i8c.b		Cell type description: Wolff et al 2015	R24A02-p65ADZp_attP40	R12G01-ZpGDBD_attP2	a gift from Tanya Wolff, Rubin lab
PB_2_d1	pureCellType	SS00090	PB_2	PBG1-8.b-EBw.s-D_Vgall.b		Cell type description: Wolff et al 2015	R19G02-p65ADZp_attP40	R15C03-ZpGDBD_attP2	Wolff et al in preparation
PB_3_d1	pureCellType	SS02268	PB_3	PBG2-9.s-EBt.b-NO1.b	many OL cells including Mi1; also GF cells; OL cells outnumber cells in PB	Cell type description: Wolff et al 2015	R30C01-p65ADZp_attP40	R48A11-ZpGDBD_attP2	a gift from Tanya Wolff, Rubin lab
PB_4_d1	pureCellType	SS02204	PB_4	PBG2-9.s-FBl1.b-NO3P.b		Cell type description: Wolff et al 2015	VT016127-p65ADZp_attP40	R20H05-ZpGDBD_attP2	a gift from Tanya Wolff, Rubin lab
PB_4_d2	pureCellType	SS02302	PB_4	PBG2-9.s-FBl1.b-NO3P.b		Cell type description: Wolff et al 2015	R65B12-p65ADZp_attP40	R12G01-ZpGDBD_attP2	a gift from Tanya Wolff, Rubin lab
PB_5_d1	pureCellType	SS02255	PB_5	PBG2-9.s-FBl2.b-NO3A.b		Cell type description: Wolff et al 2015	R16D01-p65ADZp_attP40	VT016114-ZpGDBD_attP2	Wolff et al in preparation
PB_6_d1	pureCellType	SS00078	PB_6	PBG2-9.s-FBl3.b-NO2D.b		Cell type description: Wolff et al 2015	R16D01-p65ADZp_attP40	R15E01-ZpGDBD_attP2	Wolff et al in preparation
Pdf_d1	broad	BL-6900	Pdf	Putative PDF expressing cells ( promoter fusion)		NA	y[1] w[*]; P{w[+mC]=Pdf-GAL4.P2.4}2	NA	Park et al 2000
Pm3_d1	pureCellType	SS00328	Pm3	Pm3		Cell type description: Nern et al 2015	R70B07-p65ADZp_attP40	R65D05-ZpGDBD_attP2	This study
Pm4_d1	pureCellType	SS00317	Pm4	Pm4	a few unidentified Tm cells	Cell type description: Nern et al 2015	R52B07-p65ADZp_attP40	R53C05-ZpGDBD_attP2	This study
R1-6_d1	pureCellType	ninaEfl-GAL4	R1-6	R1-6		Cell type description: Fischbach and Dittrich 1989	ninaEfl-GAL4 in attP2	NA	a gift from Barret Pfeiffer, Rubin lab
R7_d1	pureCellType	BL-8604	R7	R7: Rh3 expressing , R7: Rh4 expressing	some additional photoreceptor neurons (dorsal rim R8 cells, ocelli, eyelet)	See for review of rhodopsin expression in photorecepto neurons	w*; CyO/wgSp-1; P{Pan-R7-GAL4}3/TM2	NA	Ratnakumar and Desplan 2004; Personal communication to FlyBase FBrf0179876
R7_Rh3_d1	pureCellType	BL-7457	R7_Rh3	R7: Rh3 expressing	some additional photoreceptor neurons (dorsal rim R8 cells)		y1 w*; P{Rh3-GAL4}2	NA	Ratnakumar and Desplan 2003; Personal communication to FlyBase FBrf0173259
R8_Rh5_d1	pureCellType	BL-7458	R8_Rh5	R8: Rh5 expressing	a few extraretinal photoreceptor neurons (eyelet)		y[1] w[*]; P{w[+mC]=Rh5-GAL4}2; TM2/TM6B, Tb[1]	NA	Ratnakumar and Desplan 2003; Personal communication to FlyBase FBrf0173259
R8_Rh6_d1	pureCellType	BL-7464	R8_Rh6	R8: Rh6 expressing	a few extraretinal photoreceptor neurons (eyelet)		w[*]; wg[Sp-1]/CyO; P{w[+mC]=Rh6-GAL4.D}3/TM2	NA	Ratnakumar and Desplan 2003; Personal communication to FlyBase FBrf0173259
T1_d1	pureCellType	SS00790	T1	T1		See driver reference	R31F10-p65ADZp_attP40	R30F10-ZpGDBD_attP2	Tuthill et al 2013
T4_d1	pureCellType	SS02344	T4	T4: strongest in T4b,T4c		Cell type description: Fischbach and Dittrich 1989	VT015785-p65ADZp_attP40	R39H12-ZpGDBD_attP2	This study
T4_d2	pureCellType	SS23866	T4	T4: strongest in T4b,T4c		Cell type description: Fischbach and Dittrich 1989	VT015785-p65ADZp_attP40	R42F06-ZpGDBD_attP2	This study
T4.T5_d1	comboCellTypes	SS00324	T4.T5	T4,T5	a few CB cells	See driver reference	VT055812-p65ADZp_attP40	R42F06-ZpGDBD_attP2	Strother et al 2017
T4.T5_d1_female	comboCellTypes	SS00324	T4.T5	T4,T5	a few CB cells	See driver reference	VT055812-p65ADZp_attP40	R42F06-ZpGDBD_attP2	Strother et al 2017
T4.T5_d1_male	comboCellTypes	SS00324	T4.T5	T4,T5	a few CB cells	See driver reference	VT055812-p65ADZp_attP40	R42F06-ZpGDBD_attP2	Strother et al 2017
T4.T5_d2	comboCellTypes	SS21452	T4.T5	T4,T5		Cell type description: Fischbach and Dittrich 1989	R59E08-p65ADZp_attP40	R42F06-ZpGDBD_attP2	This study
T5_d1	pureCellType	SS25175	T5	T5: strongest in T5c and T5d	some weakly labeled T4 cells	Cell type description: Fischbach and Dittrich 1989	R24A07-p65ADZp_attP40	VT043070-ZpGDBD_attP2	This study
T5_d2	pureCellType	SS23757	T5	T5: mainly T5a and T5b	some weakly labeled T4 cells	Cell type description: Fischbach and Dittrich 1989	VT055812-p65ADZp_attP40	R47H05-ZpGDBD_attP2	This study
Tm1_d1	pureCellType	SS00796	Tm1	Tm1	a few CB cells, some weakly labeled Lawf2 cells	Cell type description: Fischbach and Dittrich 1989	R41G07-p65ADZp_attP40	R74G01-ZpGDBD_attP2	This study
Tm1_d1_capture1	control	NA	NA	NA	NA	NA	NA	NA	NA
Tm1_d1_input	control	NA	NA	NA	NA	NA	NA	NA	NA
Tm1_d1_mock1	control	NA	NA	NA	NA	NA	NA	NA	NA
Tm1_d1_mock2	control	NA	NA	NA	NA	NA	NA	NA	NA
Tm2_d1	pureCellType	SS00811	Tm2	Tm2	some L2 cells, some unidentified Tm cells; a few CB cells	Cell type description: Fischbach and Dittrich 1989	R28D05-p65ADZp_attP40	R82F12-ZpGDBD_attP2	This study
Tm20_d1	pureCellType	SS00355	Tm20	Tm20	some T1 cells; retinal pigment cells ( based on expression data); a pair of strongly labeled cells in the dorsal CB cells	Cell type description:Gao et al 2008, Fischbach and Dittrich 1989	R41E03-p65ADZp_attP40	R81G11-ZpGDBD_attP2	This study
Tm29_d1	pureCellType	SS00308	Tm29	Tm29		Tm cell type with main medulla branches in M6 with collaterals to M3,M4 and M8. Lobula terminal in Lo5B. Multicolumnar. Similar to Tm5b but with more distal medulla branches. Tentatively named Tm29.	R26A08-p65ADZp_attP40	R72G03-ZpGDBD_attP2	This study
Tm3_d1	pureCellType	SS00300	Tm3	Tm3		See driver reference	R13E12-p65ADZp_attP40	R59C10-ZpGDBD_attP2	Strother et al 2017
Tm4_d1	pureCellType	SS00320	Tm4	Tm4		Cell type description: Fischbach and Dittrich 1989	R53C02-p65ADZp_attP40	R60H04-ZpGDBD_attP2	Strother et al 2017
Tm9_d1	pureCellType	SS00307	Tm9	Tm9		Cell type description: Fischbach and Dittrich 1989	R24C08-p65ADZp_attP40	R70B08-ZpGDBD_attP2	This study
TmY3_d1	pureCellType	SS00331	TmY3	TmY3		Cell type description: Fischbach and Dittrich 1989, Takemura et al 2013	R71D01-p65ADZp_attP40	R10C06-ZpGDBD_attP2	This study
TmY5a_d1	pureCellType	SS02594	TmY5a	TmY5a	a few Mi3-like medulla neurons	Cell type description: Fischbach and Dittrich 1989, Takemura et al 2013	R26A02-p65ADZp_attP40	R73C02-ZpGDBD_attP2	This study
VGlut_d1	broad	BL-60312	VGlut	Putative VGlut expressing cells (protein trap)		NA	w[*]; Mi{Trojan-GAL4.2}VGlut[MI04979-TG4.2]/CyO	NA	Diao et al 2015
