## Supplemental Tables for "A genetic, genomic, and computational resource for exploring neural circuit function": TableS2_RNAseq_samples.xlsx

### Sheet: TableS2_RNAseq_samples
sampleID.internal	sampleName	driverType	qualityControl	simpleCellTypes	driverID	intact.reporter	intact.protocol	yield.nuclei.thousands	yield.cdna.ug
s025	C2_d1_rep2	anatomicalCellType:single	pass	C2	C2_d1	10XUAS_UNC84_attP2	INTACT	135	8.01
s024	C2_d1_rep1	anatomicalCellType:single	pass	C2	C2_d1	10XUAS_UNC84_attP2	INTACT	162	7.89
s042	C2.C3_d1_rep2	anatomicalCellType:multi	pass	C2.C3	C2.C3_d1	10XUAS_UNC84_attP2	INTACT	200	6.9
s041	C2.C3_d1_rep1	anatomicalCellType:multi	pass	C2.C3	C2.C3_d1	10XUAS_UNC84_attP2	INTACT	200	7.89
s027	C3_d1_rep2	anatomicalCellType:single	pass	C3	C3_d1	10XUAS_UNC84_attP2	INTACT	110	7.89
s026	C3_d1_rep1	anatomicalCellType:single	pass	C3	C3_d1	10XUAS_UNC84_attP2	INTACT	180	7.8
s237	CCAP_d1_rep1	broad	suboptimal	CCAP	CCAP_d1	10XUAS_UNC84_attP2	TAPIN	0.75	0.51
s238	CCAP_d1_rep2	broad	suboptimal	CCAP	CCAP_d1	10XUAS_UNC84_attP2	TAPIN	0.75	2.01
s207	ChAT_d1_rep1	broad	pass	ChAT	ChAT_d1	10XUAS_UNC84_attP2	TAPIN	20	4.23
s208	ChAT_d1_rep2	broad	pass	ChAT	ChAT_d1	10XUAS_UNC84_attP2	TAPIN	21	4.2
s056	Crz_d1_rep2	broad	pass	Crz	Crz_d1	10XUAS_UNC84_attP2	TAPIN	50	3.81
s055	Crz_d1_rep1	broad	pass	Crz	Crz_d1	10XUAS_UNC84_attP2	TAPIN	50	4.32
s221	Dm1_d1_rep1	anatomicalCellType:single	pass	Dm1	Dm1_d1	10XUAS_UNC84_attP2	TAPIN	16.9	5.13
s222	Dm1_d1_rep2	anatomicalCellType:single	pass	Dm1	Dm1_d1	10XUAS_UNC84_attP2	TAPIN	20	5.13
s079	Dm10_d1_rep1	anatomicalCellType:single	pass	Dm10	Dm10_d1	10XUAS_UNC84_attP2	TAPIN	31	6.03
s080	Dm10_d1_rep2	anatomicalCellType:single	pass	Dm10	Dm10_d1	10XUAS_UNC84_attP2	TAPIN	35	6.48
s083	Dm11_d1_rep1	anatomicalCellType:single	pass	Dm11	Dm11_d1	10XUAS_UNC84_attP2	TAPIN	12.5	4.86
s084	Dm11_d1_rep2	anatomicalCellType:single	pass	Dm11	Dm11_d1	10XUAS_UNC84_attP2	TAPIN	17.5	5.76
s045	Dm12_d1_rep1	anatomicalCellType:single	pass	Dm12	Dm12_d1	10XUAS_UNC84_attP2	INTACT	4	4.11
s046	Dm12_d1_rep2	anatomicalCellType:single	pass	Dm12	Dm12_d1	10XUAS_UNC84_attP2	INTACT	6	3.99
s223	Dm12_d1_rep3	anatomicalCellType:single	suboptimal	Dm12	Dm12_d1	10XUAS_UNC84_attP2	TAPIN	7	4.38
s224	Dm12_d1_rep4	anatomicalCellType:single	pass	Dm12	Dm12_d1	10XUAS_UNC84_attP2	TAPIN	7	4.83
s157	Dm3_d1_rep1	anatomicalCellType:single	pass	Dm3	Dm3_d1	10XUAS_UNC84_attP2	TAPIN	29.6	4.35
s158	Dm3_d1_rep2	anatomicalCellType:single	pass	Dm3	Dm3_d1	10XUAS_UNC84_attP2	TAPIN	36	5.13
s117	Dm4_d1_rep1	anatomicalCellType:single	pass	Dm4	Dm4_d1	10XUAS_UNC84_attP2	TAPIN	11.2	4.26
s118	Dm4_d1_rep2	anatomicalCellType:single	pass	Dm4	Dm4_d1	10XUAS_UNC84_attP2	TAPIN	12.5	4.8
s101	Dm4_d2_rep1	anatomicalCellType:single	pass	Dm4	Dm4_d2	10XUAS_UNC84_attP2	TAPIN	14	4.83
s102	Dm4_d2_rep2	anatomicalCellType:single	pass	Dm4	Dm4_d2	10XUAS_UNC84_attP2	TAPIN	16.5	5.01
s151	Dm8_d1_rep1	anatomicalCellType:single	pass	Dm8	Dm8_d1	10XUAS_UNC84_attP2	TAPIN	36	4.65
s152	Dm8_d1_rep2	anatomicalCellType:single	pass	Dm8	Dm8_d1	10XUAS_UNC84_attP2	TAPIN	35.2	4.53
s082	Dm9_d1_rep2	anatomicalCellType:single	pass	Dm9	Dm9_d1	10XUAS_UNC84_attP2	TAPIN	30	5.73
s081	Dm9_d1_rep1	anatomicalCellType:single	pass	Dm9	Dm9_d1	10XUAS_UNC84_attP2	TAPIN	32	6.03
s051	Dsk_d1_rep1	broad	suboptimal	Dsk	Dsk_d1	10XUAS_UNC84_attP2	TAPIN	6	2.31
s052	Dsk_d1_rep2	broad	suboptimal	Dsk	Dsk_d1	10XUAS_UNC84_attP2	TAPIN	5	1.95
s205	Gad1_d1_rep1	broad	pass	Gad1	Gad1_d1	13XLexAop2_UNC84_attP18	TAPIN	33	4.74
s206	Gad1_d1_rep2	broad	pass	Gad1	Gad1_d1	13XLexAop2_UNC84_attP18	TAPIN	34	5.31
s144	Glia_Eg_d1_rep2	anatomicalCellType:single	pass	Glia_Eg	Glia_Eg_d1	10XUAS_UNC84_attP2	TAPIN	28	4.11
s143	Glia_Eg_d1_rep1	anatomicalCellType:single	pass	Glia_Eg	Glia_Eg_d1	10XUAS_UNC84_attP2	TAPIN	25	4.56
s147	Glia_Eg_d2_rep1	anatomicalCellType:single	pass	Glia_Eg	Glia_Eg_d2	10XUAS_UNC84_attP2	TAPIN	21	3.33
s148	Glia_Eg_d2_rep2	anatomicalCellType:single	pass	Glia_Eg	Glia_Eg_d2	10XUAS_UNC84_attP2	TAPIN	26	3.51
s145	Glia_Eg_d3_rep1	anatomicalCellType:single	pass	Glia_Eg	Glia_Eg_d3	10XUAS_UNC84_attP2	TAPIN	16	4.32
s146	Glia_Eg_d3_rep2	anatomicalCellType:single	pass	Glia_Eg	Glia_Eg_d3	10XUAS_UNC84_attP2	TAPIN	21	4.71
s137	Glia_Mg_d1_rep1	anatomicalCellType:single	pass	Glia_Mg	Glia_Mg_d1	10XUAS_UNC84_attP2	TAPIN	12	3.93
s138	Glia_Mg_d1_rep2	anatomicalCellType:single	pass	Glia_Mg	Glia_Mg_d1	10XUAS_UNC84_attP2	TAPIN	13	4.14
s139	Glia_Psg_d1_rep1	anatomicalCellType:single	pass	Glia_Psg	Glia_Psg_d1	10XUAS_UNC84_attP2	TAPIN	27	4.02
s140	Glia_Psg_d1_rep2	anatomicalCellType:single	pass	Glia_Psg	Glia_Psg_d1	10XUAS_UNC84_attP2	TAPIN	28	4.62
s141	Glia_Psg_d2_rep1	anatomicalCellType:single	pass	Glia_Psg	Glia_Psg_d2	10XUAS_UNC84_attP2	TAPIN	15	3.84
s142	Glia_Psg_d2_rep2	anatomicalCellType:single	pass	Glia_Psg	Glia_Psg_d2	10XUAS_UNC84_attP2	TAPIN	17	3.84
s054	Ilp2_d1_rep2	broad	suboptimal	Ilp2	Ilp2_d1	10XUAS_UNC84_attP2	TAPIN	20	2.97
s053	Ilp2_d1_rep1	broad	suboptimal	Ilp2	Ilp2_d1	10XUAS_UNC84_attP2	TAPIN	20	3.03
s172	KC_ab_c_d1_rep2	anatomicalCellType:single	pass	KC_ab_c	KC_ab_c_d1	10XUAS_UNC84_attP2	TAPIN	42	4.5
s171	KC_ab_c_d1_rep1	anatomicalCellType:single	pass	KC_ab_c	KC_ab_c_d1	10XUAS_UNC84_attP2	TAPIN	37.6	4.41
s167	KC_ab_c.p.s_d1_rep1	anatomicalCellType:multi	pass	KC_ab_c.p.s	KC_ab_c.p.s_d1	10XUAS_UNC84_attP2	TAPIN	67	4.77
s168	KC_ab_c.p.s_d1_rep2	anatomicalCellType:multi	pass	KC_ab_c.p.s	KC_ab_c.p.s_d1	10XUAS_UNC84_attP2	TAPIN	66	4.53
s165	KC_ab_p_d1_rep1	anatomicalCellType:single	pass	KC_ab_p	KC_ab_p_d1	10XUAS_UNC84_attP2	TAPIN	4.5	4.38
s166	KC_ab_p_d1_rep2	anatomicalCellType:single	pass	KC_ab_p	KC_ab_p_d1	10XUAS_UNC84_attP2	TAPIN	4.5	4.17
s169	KC_ab_s_d1_rep1	anatomicalCellType:single	pass	KC_ab_s	KC_ab_s_d1	10XUAS_UNC84_attP2	TAPIN	27.2	3.63
s170	KC_ab_s_d1_rep2	anatomicalCellType:single	pass	KC_ab_s	KC_ab_s_d1	10XUAS_UNC84_attP2	TAPIN	26.6	4.14
s162	KC_apbp_ap_d1_rep2	anatomicalCellType:single	suboptimal	KC_apbp_ap	KC_apbp_ap_d1	10XUAS_UNC84_attP2	TAPIN	17.8	3.78
s161	KC_apbp_ap_d1_rep1	anatomicalCellType:single	suboptimal	KC_apbp_ap	KC_apbp_ap_d1	10XUAS_UNC84_attP2	TAPIN	17	4.29
s163	KC_apbp_m_d1_rep1	anatomicalCellType:single	suboptimal	KC_apbp_m	KC_apbp_m_d1	10XUAS_UNC84_attP2	TAPIN	4.9	2.79
s164	KC_apbp_m_d1_rep2	anatomicalCellType:single	suboptimal	KC_apbp_m	KC_apbp_m_d1	10XUAS_UNC84_attP2	TAPIN	5	2.82
s250	KC_gd_d1_rep2	anatomicalCellType:single	pass	KC_gd	KC_gd_d1	10XUAS_UNC84_attP2	TAPIN	10.5	4.47
s249	KC_gd_d1_rep1	anatomicalCellType:single	pass	KC_gd	KC_gd_d1	10XUAS_UNC84_attP2	TAPIN	10	4.53
s159	KC_gd_d2_rep1	anatomicalCellType:single	pass	KC_gd	KC_gd_d2	10XUAS_UNC84_attP2	TAPIN	44.8	4.62
s160	KC_gd_d2_rep2	anatomicalCellType:single	pass	KC_gd	KC_gd_d2	10XUAS_UNC84_attP2	TAPIN	40	4.35
s057	Kdm2_d1_rep1	broad	pass	Kdm2	Kdm2_d1	10XUAS_UNC84_attP2	TAPIN	18	3.6
s058	Kdm2_d1_rep2	broad	pass	Kdm2	Kdm2_d1	10XUAS_UNC84_attP2	TAPIN	26	3.36
s014	L1_d1_rep2	anatomicalCellType:single	pass	L1	L1_d1	10XUAS_UNC84_attP2	INTACT	59	6.69
s013	L1_d1_rep1	anatomicalCellType:single	pass	L1	L1_d1	10XUAS_UNC84_attP2	INTACT	54	7.2
s015	L1_d2_rep1	anatomicalCellType:single	pass	L1	L1_d2	10XUAS_UNC84_attP2	INTACT	54	7.11
s016	L1_d2_rep2	anatomicalCellType:single	pass	L1	L1_d2	10XUAS_UNC84_attP2	INTACT	54	7.71
s037	L1.L2_d1_rep1	anatomicalCellType:multi	pass	L1.L2	L1.L2_d1	10XUAS_UNC84_attP2	INTACT	81	7.71
s038	L1.L2_d1_rep2	anatomicalCellType:multi	pass	L1.L2	L1.L2_d1	10XUAS_UNC84_attP2	INTACT	95	7.41
s040	L1.L2_d2_rep2	anatomicalCellType:multi	pass	L1.L2	L1.L2_d2	10XUAS_UNC84_attP2	INTACT	110	7.8
s039	L1.L2_d2_rep1	anatomicalCellType:multi	pass	L1.L2	L1.L2_d2	10XUAS_UNC84_attP2	INTACT	112	7.11
c001	L1L2_aFLAG_beads_rep1	control	suboptimal	mock	L1L2_aFLAG_beads	10XUAS_UNC84_attP2	INTACT	0	1.5
c002	L1L2_aFLAG_beads_rep2	control	suboptimal	mock	L1L2_aFLAG_beads	10XUAS_UNC84_attP2	INTACT	0	2.31
s018	L2_d1_rep2	anatomicalCellType:single	pass	L2	L2_d1	10XUAS_UNC84_attP2	INTACT	90	8.49
s017	L2_d1_rep1	anatomicalCellType:single	pass	L2	L2_d1	10XUAS_UNC84_attP2	INTACT	95	8.49
s019	L3_d1_rep1	anatomicalCellType:single	pass	L3	L3_d1	10XUAS_UNC84_attP2	INTACT	95	7.59
s020	L3_d1_rep2	anatomicalCellType:single	pass	L3	L3_d1	10XUAS_UNC84_attP2	INTACT	50	7.71
s028	L4_d1_rep2	anatomicalCellType:single	pass	L4	L4_d1	10XUAS_UNC84_attP2	INTACT	171	8.79
s021	L4_d1_rep1	anatomicalCellType:single	pass	L4	L4_d1	10XUAS_UNC84_attP2	INTACT	171	9.21
s022	L5_d1_rep1	anatomicalCellType:single	pass	L5	L5_d1	10XUAS_UNC84_attP2	INTACT	90	8.1
s023	L5_d1_rep2	anatomicalCellType:single	pass	L5	L5_d1	10XUAS_UNC84_attP2	INTACT	90	6.99
s035	Lai_d1_rep1	anatomicalCellType:single	pass	Lai	Lai_d1	10XUAS_UNC84_attP2	INTACT	36	6.99
s036	Lai_d1_rep2	anatomicalCellType:single	pass	Lai	Lai_d1	10XUAS_UNC84_attP2	INTACT	45	6.09
s070	lamina_d1_rep1	dissected	pass	lamina	lamina_d1	NA	bulk	NA	5.91
s074	lamina_d1_rep2	dissected	pass	lamina	lamina_d1	NA	bulk	NA	5.73
s072	lamina_d2_rep1	dissected	pass	lamina	lamina_d2	NA	bulk	NA	5.19
s076	lamina_d2_rep2	dissected	pass	lamina	lamina_d2	NA	bulk	NA	5.46
s247	Lat_d1_rep1	anatomicalCellType:single	suboptimal	Lat	Lat_d1	10XUAS_UNC84_attP2	TAPIN	6	3.24
s248	Lat_d1_rep2	anatomicalCellType:single	suboptimal	Lat	Lat_d1	10XUAS_UNC84_attP2	TAPIN	6.3	3.21
s029	Lawf1_d1_rep1	anatomicalCellType:single	pass	Lawf1	Lawf1_d1	10XUAS_UNC84_attP2	INTACT	45	7.29
s030	Lawf1_d1_rep2	anatomicalCellType:single	pass	Lawf1	Lawf1_d1	10XUAS_UNC84_attP2	INTACT	54	7.29
s155	Lawf1_d2_rep1	anatomicalCellType:single	pass	Lawf1	Lawf1_d2	10XUAS_UNC84_attP2	TAPIN	14.4	5.1
s156	Lawf1_d2_rep2	anatomicalCellType:single	pass	Lawf1	Lawf1_d2	10XUAS_UNC84_attP2	TAPIN	13.8	5.31
s031	Lawf2_d1_rep1	anatomicalCellType:single	pass	Lawf2	Lawf2_d1	10XUAS_UNC84_attP2	INTACT	45	7.71
s032	Lawf2_d1_rep2	anatomicalCellType:single	pass	Lawf2	Lawf2_d1	10XUAS_UNC84_attP2	INTACT	23	7.41
s095	LC10a_d1_rep1	anatomicalCellType:single	pass	LC10a	LC10a_d1	10XUAS_UNC84_attP2	TAPIN	10	4.68
s096	LC10a_d1_rep2	anatomicalCellType:single	pass	LC10a	LC10a_d1	10XUAS_UNC84_attP2	TAPIN	9	4.5
s099	LC10b_d1_rep1	anatomicalCellType:single	pass	LC10b	LC10b_d1	10XUAS_UNC84_attP2	TAPIN	10	3.84
s100	LC10b_d1_rep2	anatomicalCellType:single	pass	LC10b	LC10b_d1	10XUAS_UNC84_attP2	TAPIN	7.2	4.41
s219	LC10bc_d1_rep1	anatomicalCellType:single	suboptimal	LC10bc	LC10bc_d1	10XUAS_UNC84_attP2	TAPIN	13.9	3.27
s220	LC10bc_d1_rep2	anatomicalCellType:single	suboptimal	LC10bc	LC10bc_d1	10XUAS_UNC84_attP2	TAPIN	14	4.29
s217	LC10d_d1_rep1	anatomicalCellType:single	suboptimal	LC10d	LC10d_d1	10XUAS_UNC84_attP2	TAPIN	12	2.01
s218	LC10d_d1_rep2	anatomicalCellType:single	suboptimal	LC10d	LC10d_d1	10XUAS_UNC84_attP2	TAPIN	12.4	4.14
s104	LC16_d1_rep2	anatomicalCellType:single	pass	LC16	LC16_d1	10XUAS_UNC84_attP2	TAPIN	24	4.44
s103	LC16_d1_rep1	anatomicalCellType:single	pass	LC16	LC16_d1	10XUAS_UNC84_attP2	TAPIN	20	4.68
s105	LC16_d2_rep1	anatomicalCellType:single	pass	LC16	LC16_d2	10XUAS_UNC84_attP2	TAPIN	18	4.62
s106	LC16_d2_rep2	anatomicalCellType:single	pass	LC16	LC16_d2	10XUAS_UNC84_attP2	TAPIN	16	3.78
s115	LC4_d1_rep1	anatomicalCellType:single	pass	LC4	LC4_d1	10XUAS_UNC84_attP2	TAPIN	35	5.25
s116	LC4_d1_rep2	anatomicalCellType:single	pass	LC4	LC4_d1	10XUAS_UNC84_attP2	TAPIN	37	5.4
s111	LC6_d1_rep1	anatomicalCellType:single	pass	LC6	LC6_d1	10XUAS_UNC84_attP2	TAPIN	24	5.25
s112	LC6_d1_rep2	anatomicalCellType:single	pass	LC6	LC6_d1	10XUAS_UNC84_attP2	TAPIN	22	4.98
s114	LC6_d2_rep2	anatomicalCellType:single	pass	LC6	LC6_d2	10XUAS_UNC84_attP2	TAPIN	20	3.84
s113	LC6_d2_rep1	anatomicalCellType:single	pass	LC6	LC6_d2	10XUAS_UNC84_attP2	TAPIN	24	4.68
s243	lLNv_d1_rep1	anatomicalCellType:single	suboptimal	lLNv	lLNv_d1	10XUAS_UNC84_attP2	TAPIN	1.2	1.29
s244	lLNv_d1_rep2	anatomicalCellType:single	suboptimal	lLNv	lLNv_d1	10XUAS_UNC84_attP2	TAPIN	1.25	2.88
s092	LLPC1_d1_rep2	anatomicalCellType:single	pass	LLPC1	LLPC1_d1	10XUAS_UNC84_attP2	TAPIN	18.5	5.34
s091	LLPC1_d1_rep1	anatomicalCellType:single	pass	LLPC1	LLPC1_d1	10XUAS_UNC84_attP2	TAPIN	17	5.37
s094	LPC1_d1_rep2	anatomicalCellType:single	pass	LPC1	LPC1_d1	10XUAS_UNC84_attP2	TAPIN	19	5.13
s093	LPC1_d1_rep1	anatomicalCellType:single	pass	LPC1	LPC1_d1	10XUAS_UNC84_attP2	TAPIN	22	4.89
s097	LPC1_d2_rep1	anatomicalCellType:single	pass	LPC1	LPC1_d2	10XUAS_UNC84_attP2	TAPIN	22	4.29
s098	LPC1_d2_rep2	anatomicalCellType:single	pass	LPC1	LPC1_d2	10XUAS_UNC84_attP2	TAPIN	18	4.56
s132	LPi-34_d1_rep2	anatomicalCellType:single	pass	LPi-34	LPi-34_d1	10XUAS_UNC84_attP2	TAPIN	4.8	4.38
s131	LPi-34_d1_rep1	anatomicalCellType:single	pass	LPi-34	LPi-34_d1	10XUAS_UNC84_attP2	TAPIN	4.5	4.23
s107	LPLC1_d1_rep1	anatomicalCellType:single	pass	LPLC1	LPLC1_d1	10XUAS_UNC84_attP2	TAPIN	8.5	4.86
s108	LPLC1_d1_rep2	anatomicalCellType:single	pass	LPLC1	LPLC1_d1	10XUAS_UNC84_attP2	TAPIN	12.4	4.74
s110	LPLC2_d1_rep2	anatomicalCellType:single	pass	LPLC2	LPLC2_d1	10XUAS_UNC84_attP2	TAPIN	24	5.79
s109	LPLC2_d1_rep1	anatomicalCellType:single	pass	LPLC2	LPLC2_d1	10XUAS_UNC84_attP2	TAPIN	24	5.64
s235	LPTC_HS.VS_d1_rep1	anatomicalCellType:single	suboptimal	LPTC_HS.VS	LPTC_HS.VS_d1	10XUAS_UNC84_attP2	TAPIN	12.4	2.82
s236	LPTC_HS.VS_d1_rep2	anatomicalCellType:single	suboptimal	LPTC_HS.VS	LPTC_HS.VS_d1	10XUAS_UNC84_attP2	TAPIN	11	3.15
s185	MBON_bp1_d1_rep1	anatomicalCellType:single	suboptimal	MBON_bp1	MBON_bp1_d1	10XUAS_UNC84_attP2	TAPIN	2.1	2.7
s186	MBON_bp1_d1_rep2	anatomicalCellType:single	suboptimal	MBON_bp1	MBON_bp1_d1	10XUAS_UNC84_attP2	TAPIN	1.7	1.92
s246	MBON_g1pedc_d1_rep2	anatomicalCellType:single	suboptimal	MBON_g1pedc	MBON_g1pedc_d1	10XUAS_UNC84_attP2	TAPIN	0.7	2.31
s245	MBON_g1pedc_d1_rep1	anatomicalCellType:single	suboptimal	MBON_g1pedc	MBON_g1pedc_d1	10XUAS_UNC84_attP2	TAPIN	0.7	1.32
s002	Mi1_d1_rep2	anatomicalCellType:single	pass	Mi1	Mi1_d1	10XUAS_UNC84_attP2	INTACT	153	8.49
s001	Mi1_d1_rep1	anatomicalCellType:single	pass	Mi1	Mi1_d1	10XUAS_UNC84_attP2	INTACT	190	8.19
s215	Mi15_d1_rep1	anatomicalCellType:single	pass	Mi15	Mi15_d1	10XUAS_UNC84_attP2	TAPIN	31	5.37
s216	Mi15_d1_rep2	anatomicalCellType:single	pass	Mi15	Mi15_d1	10XUAS_UNC84_attP2	TAPIN	30	5.16
s087	Mi15_d2_rep1	anatomicalCellType:single	pass	Mi15	Mi15_d2	10XUAS_UNC84_attP2	TAPIN	31	5.22
s088	Mi15_d2_rep2	anatomicalCellType:single	pass	Mi15	Mi15_d2	10XUAS_UNC84_attP2	TAPIN	30.5	5.34
s007	Mi4_d1_rep1	anatomicalCellType:single	pass	Mi4	Mi4_d1	10XUAS_UNC84_attP2	INTACT	23	6.51
s008	Mi4_d1_rep2	anatomicalCellType:single	pass	Mi4	Mi4_d1	10XUAS_UNC84_attP2	INTACT	36	7.71
s212	Mi9_d1_rep2	anatomicalCellType:single	pass	Mi9	Mi9_d1	10XUAS_UNC84_attP2	TAPIN	14.2	3.84
s211	Mi9_d1_rep1	anatomicalCellType:single	pass	Mi9	Mi9_d1	10XUAS_UNC84_attP2	TAPIN	14	4.68
s214	Mi9_d2_rep2	anatomicalCellType:single	pass	Mi9	Mi9_d2	10XUAS_UNC84_attP2	TAPIN	19	5.34
s213	Mi9_d2_rep1	anatomicalCellType:single	pass	Mi9	Mi9_d2	10XUAS_UNC84_attP2	TAPIN	18	5.1
c016	mock2_rep2	control	suboptimal	mock2	mock2	10XUAS_UNC84_attP2	TAPIN	0	0.36
c015	mock2_rep1	control	suboptimal	mock2	mock2	10XUAS_UNC84_attP2	TAPIN	0	0.3
s226	Muscles_App_d1_rep2	anatomicalCellType:single	pass	Muscles_App	Muscles_App_d1	5XUAS_UNC84_attP18	TAPIN	43	5.04
s225	Muscles_App_d1_rep1	anatomicalCellType:single	pass	Muscles_App	Muscles_App_d1	5XUAS_UNC84_attP18	TAPIN	47	5.13
s227	Muscles_Head_d1_rep1	anatomicalCellType:single	pass	Muscles_Head	Muscles_Head_d1	5XUAS_UNC84_attP18	TAPIN	27	5.04
s228	Muscles_Head_d1_rep2	anatomicalCellType:single	pass	Muscles_Head	Muscles_Head_d1	5XUAS_UNC84_attP18	TAPIN	27	5.22
s229	Muscles_Head_d2_rep1	anatomicalCellType:single	suboptimal	Muscles_Head	Muscles_Head_d2	5XUAS_UNC84_attP18	TAPIN	8.5	4.8
s230	Muscles_Head_d2_rep2	anatomicalCellType:single	suboptimal	Muscles_Head	Muscles_Head_d2	5XUAS_UNC84_attP18	TAPIN	10	5.16
c004	no_driver_aGFP_beads_rep2	control	suboptimal	mock	no_driver_aGFP_beads	10XUAS_UNC84_attP2	INTACT	0	2.1
c013	no_driver_aGFP_beads_rep3	control	suboptimal	mock2	no_driver_aGFP_beads	10XUAS_UNC84_attP2	TAPIN	0	0.3
c003	no_driver_aGFP_beads_rep1	control	suboptimal	mock	no_driver_aGFP_beads	10XUAS_UNC84_attP2	INTACT	0	1.8
c014	no_driver_aGFP_beads_rep4	control	suboptimal	mock2	no_driver_aGFP_beads	10XUAS_UNC84_attP2	TAPIN	0	0.3
s050	NPF_d1_rep2	broad	pass	NPF	NPF_d1	10XUAS_UNC84_attP2	TAPIN	23	3.6
s049	NPF_d1_rep1	broad	pass	NPF	NPF_d1	10XUAS_UNC84_attP2	TAPIN	26	3.66
s239	NPF_d1_rep3	broad	suboptimal	NPF	NPF_d1	10XUAS_UNC84_attP2	TAPIN	2.5	2.79
s240	NPF_d1_rep4	broad	suboptimal	NPF	NPF_d1	10XUAS_UNC84_attP2	TAPIN	2.7	3.99
s069	opticlobe_d1_rep1	dissected	pass	opticlobe	opticlobe_d1	NA	bulk	NA	6.54
s073	opticlobe_d1_rep2	dissected	pass	opticlobe	opticlobe_d1	NA	bulk	NA	6.27
s071	opticlobe_d2_rep1	dissected	pass	opticlobe	opticlobe_d2	NA	bulk	NA	6.45
s075	opticlobe_d2_rep2	dissected	pass	opticlobe	opticlobe_d2	NA	bulk	NA	6.09
s184	PAM_1_d1_rep2	anatomicalCellType:single	pass	PAM_1	PAM_1_d1	10XUAS_UNC84_attP2	TAPIN	3.7	3.45
s183	PAM_1_d1_rep1	anatomicalCellType:single	pass	PAM_1	PAM_1_d1	10XUAS_UNC84_attP2	TAPIN	3.4	3.81
s203	PAM_2_d1_rep1	anatomicalCellType:single	suboptimal	PAM_2	PAM_2_d1	10XUAS_UNC84_attP2	TAPIN	5.5	3.99
s204	PAM_2_d1_rep2	anatomicalCellType:single	suboptimal	PAM_2	PAM_2_d1	10XUAS_UNC84_attP2	TAPIN	5.5	3.57
s187	PAM_3_d1_rep1	anatomicalCellType:single	pass	PAM_3	PAM_3_d1	10XUAS_UNC84_attP2	TAPIN	4.9	3.87
s188	PAM_3_d1_rep2	anatomicalCellType:single	pass	PAM_3	PAM_3_d1	10XUAS_UNC84_attP2	TAPIN	3.6	3.51
s179	PAM_4_d1_rep1	anatomicalCellType:single	pass	PAM_4	PAM_4_d1	10XUAS_UNC84_attP2	TAPIN	19	3.24
s180	PAM_4_d1_rep2	anatomicalCellType:single	pass	PAM_4	PAM_4_d1	10XUAS_UNC84_attP2	TAPIN	26.2	4.38
s181	PAM_5_d1_rep1	anatomicalCellType:single	suboptimal	PAM_5	PAM_5_d1	10XUAS_UNC84_attP2	TAPIN	7.3	2.4
s182	PAM_5_d1_rep2	anatomicalCellType:single	suboptimal	PAM_5	PAM_5_d1	10XUAS_UNC84_attP2	TAPIN	6	3.54
s202	PAM_6_d1_rep2	anatomicalCellType:single	suboptimal	PAM_6	PAM_6_d1	10XUAS_UNC84_attP2	TAPIN	2.3	3.96
s201	PAM_6_d1_rep1	anatomicalCellType:single	suboptimal	PAM_6	PAM_6_d1	10XUAS_UNC84_attP2	TAPIN	2.5	3.96
s174	PAM_7_d1_rep2	anatomicalCellType:single	suboptimal	PAM_7	PAM_7_d1	10XUAS_UNC84_attP2	TAPIN	4	2.79
s173	PAM_7_d1_rep1	anatomicalCellType:single	suboptimal	PAM_7	PAM_7_d1	10XUAS_UNC84_attP2	TAPIN	6	2.22
s177	PAM_8_d1_rep1	anatomicalCellType:single	suboptimal	PAM_8	PAM_8_d1	10XUAS_UNC84_attP2	TAPIN	5.7	3
s178	PAM_8_d1_rep2	anatomicalCellType:single	suboptimal	PAM_8	PAM_8_d1	10XUAS_UNC84_attP2	TAPIN	4.8	3.36
s175	PAM_9_d1_rep1	anatomicalCellType:single	suboptimal	PAM_9	PAM_9_d1	10XUAS_UNC84_attP2	TAPIN	3.6	2.58
s176	PAM_9_d1_rep2	anatomicalCellType:single	suboptimal	PAM_9	PAM_9_d1	10XUAS_UNC84_attP2	TAPIN	3.7	2.25
s129	PB_1_d1_rep1	anatomicalCellType:single	pass	PB_1	PB_1_d1	10XUAS_UNC84_attP2	TAPIN	10.2	4.65
s130	PB_1_d1_rep2	anatomicalCellType:single	pass	PB_1	PB_1_d1	10XUAS_UNC84_attP2	TAPIN	9.7	4.56
s127	PB_2_d1_rep1	anatomicalCellType:single	pass	PB_2	PB_2_d1	10XUAS_UNC84_attP2	TAPIN	8.9	3.84
s128	PB_2_d1_rep2	anatomicalCellType:single	pass	PB_2	PB_2_d1	10XUAS_UNC84_attP2	TAPIN	7.6	4.23
s134	PB_3_d1_rep2	anatomicalCellType:single	pass	PB_3	PB_3_d1	10XUAS_UNC84_attP2	TAPIN	13.5	3.96
s133	PB_3_d1_rep1	anatomicalCellType:single	pass	PB_3	PB_3_d1	10XUAS_UNC84_attP2	TAPIN	10.5	4.41
s119	PB_4_d1_rep1	anatomicalCellType:single	pass	PB_4	PB_4_d1	10XUAS_UNC84_attP2	TAPIN	10.6	3.96
s120	PB_4_d1_rep2	anatomicalCellType:single	pass	PB_4	PB_4_d1	10XUAS_UNC84_attP2	TAPIN	13.3	4.32
s122	PB_4_d2_rep2	anatomicalCellType:single	pass	PB_4	PB_4_d2	10XUAS_UNC84_attP2	TAPIN	20	4.62
s121	PB_4_d2_rep1	anatomicalCellType:single	pass	PB_4	PB_4_d2	10XUAS_UNC84_attP2	TAPIN	24	4.71
s125	PB_5_d1_rep1	anatomicalCellType:single	pass	PB_5	PB_5_d1	10XUAS_UNC84_attP2	TAPIN	5.2	4.41
s126	PB_5_d1_rep2	anatomicalCellType:single	pass	PB_5	PB_5_d1	10XUAS_UNC84_attP2	TAPIN	4.6	4.23
s135	PB_6_d1_rep1	anatomicalCellType:single	suboptimal	PB_6	PB_6_d1	10XUAS_UNC84_attP2	TAPIN	5.2	2.58
s136	PB_6_d1_rep2	anatomicalCellType:single	suboptimal	PB_6	PB_6_d1	10XUAS_UNC84_attP2	TAPIN	3.8	2.43
s242	Pdf_d1_rep2	broad	suboptimal	Pdf	Pdf_d1	10XUAS_UNC84_attP2	TAPIN	7.5	3.36
s241	Pdf_d1_rep1	broad	suboptimal	Pdf	Pdf_d1	10XUAS_UNC84_attP2	TAPIN	7	3.33
s123	Pm3_d1_rep1	anatomicalCellType:single	pass	Pm3	Pm3_d1	10XUAS_UNC84_attP2	TAPIN	21	4.59
s124	Pm3_d1_rep2	anatomicalCellType:single	pass	Pm3	Pm3_d1	10XUAS_UNC84_attP2	TAPIN	29	4.44
s085	Pm4_d1_rep1	anatomicalCellType:single	pass	Pm4	Pm4_d1	10XUAS_UNC84_attP2	TAPIN	14.5	4.74
s086	Pm4_d1_rep2	anatomicalCellType:single	pass	Pm4	Pm4_d1	10XUAS_UNC84_attP2	TAPIN	15.5	5.16
s067	R1-6_d1_rep3	anatomicalCellType:single	pass	R1-6	R1-6_d1	10XUAS_UNC84_attP2	TAPIN	22	6.24
s043	R1-6_d1_rep1	anatomicalCellType:single	pass	R1-6	R1-6_d1	10XUAS_UNC84_attP2	INTACT	NA	4.5
s044	R1-6_d1_rep2	anatomicalCellType:single	pass	R1-6	R1-6_d1	10XUAS_UNC84_attP2	INTACT	NA	3.9
s068	R1-6_d1_rep4	anatomicalCellType:single	pass	R1-6	R1-6_d1	10XUAS_UNC84_attP2	TAPIN	23	5.1
s066	R7_d1_rep2	anatomicalCellType:single	pass	R7	R7_d1	10XUAS_UNC84_attP2	TAPIN	9	4.89
s065	R7_d1_rep1	anatomicalCellType:single	pass	R7	R7_d1	10XUAS_UNC84_attP2	TAPIN	10	4.98
s060	R7_Rh3_d1_rep2	anatomicalCellType:single	suboptimal	R7_Rh3	R7_Rh3_d1	10XUAS_UNC84_attP2	TAPIN	5	5.37
s059	R7_Rh3_d1_rep1	anatomicalCellType:single	suboptimal	R7_Rh3	R7_Rh3_d1	10XUAS_UNC84_attP2	TAPIN	10.5	4.23
s061	R8_Rh5_d1_rep1	anatomicalCellType:single	pass	R8_Rh5	R8_Rh5_d1	10XUAS_UNC84_attP2	TAPIN	23	5.55
s062	R8_Rh5_d1_rep2	anatomicalCellType:single	pass	R8_Rh5	R8_Rh5_d1	10XUAS_UNC84_attP2	TAPIN	22	5.4
s063	R8_Rh6_d1_rep1	anatomicalCellType:single	pass	R8_Rh6	R8_Rh6_d1	10XUAS_UNC84_attP2	TAPIN	33	5.49
s064	R8_Rh6_d1_rep2	anatomicalCellType:single	pass	R8_Rh6	R8_Rh6_d1	10XUAS_UNC84_attP2	TAPIN	32	5.52
s033	T1_d1_rep1	anatomicalCellType:single	pass	T1	T1_d1	10XUAS_UNC84_attP2	INTACT	180	8.61
s034	T1_d1_rep2	anatomicalCellType:single	pass	T1	T1_d1	10XUAS_UNC84_attP2	INTACT	144	7.8
s191	T4_d1_rep1	anatomicalCellType:single	pass	T4	T4_d1	10XUAS_UNC84_attP2	TAPIN	9	4.86
s192	T4_d1_rep2	anatomicalCellType:single	pass	T4	T4_d1	10XUAS_UNC84_attP2	TAPIN	10	5.1
s190	T4_d2_rep2	anatomicalCellType:single	pass	T4	T4_d2	10XUAS_UNC84_attP2	TAPIN	9.5	5.34
s189	T4_d2_rep1	anatomicalCellType:single	pass	T4	T4_d2	10XUAS_UNC84_attP2	TAPIN	9	5.61
s199	T4.T5_d1_rep1	anatomicalCellType:multi	pass	T4.T5	T4.T5_d1	10XUAS_UNC84_attP2	TAPIN	55.2	6.24
s200	T4.T5_d1_rep2	anatomicalCellType:multi	pass	T4.T5	T4.T5_d1	10XUAS_UNC84_attP2	TAPIN	50.1	6.03
s233	T4.T5_d1_female_rep1	anatomicalCellType:multi	pass	T4.T5	T4.T5_d1_female	10XUAS_UNC84_attP2	TAPIN	32.8	5.85
s234	T4.T5_d1_female_rep2	anatomicalCellType:multi	pass	T4.T5	T4.T5_d1_female	10XUAS_UNC84_attP2	TAPIN	32	5.64
s231	T4.T5_d1_male_rep1	anatomicalCellType:multi	pass	T4.T5	T4.T5_d1_male	10XUAS_UNC84_attP2	TAPIN	34	5.46
s232	T4.T5_d1_male_rep2	anatomicalCellType:multi	pass	T4.T5	T4.T5_d1_male	10XUAS_UNC84_attP2	TAPIN	36	5.88
s197	T4.T5_d2_rep1	anatomicalCellType:multi	pass	T4.T5	T4.T5_d2	10XUAS_UNC84_attP2	TAPIN	26	5.85
s198	T4.T5_d2_rep2	anatomicalCellType:multi	pass	T4.T5	T4.T5_d2	10XUAS_UNC84_attP2	TAPIN	25	5.76
s194	T5_d1_rep2	anatomicalCellType:single	pass	T5	T5_d1	10XUAS_UNC84_attP2	TAPIN	8.3	5.28
s193	T5_d1_rep1	anatomicalCellType:single	pass	T5	T5_d1	10XUAS_UNC84_attP2	TAPIN	8.5	4.32
s195	T5_d2_rep1	anatomicalCellType:single	pass	T5	T5_d2	10XUAS_UNC84_attP2	TAPIN	11	4.68
s196	T5_d2_rep2	anatomicalCellType:single	pass	T5	T5_d2	10XUAS_UNC84_attP2	TAPIN	11	4.98
s047	Tm1_d1_rep1	anatomicalCellType:single	pass	Tm1	Tm1_d1	10XUAS_UNC84_attP2	TAPIN	30	5.91
s048	Tm1_d1_rep2	anatomicalCellType:single	pass	Tm1	Tm1_d1	10XUAS_UNC84_attP2	TAPIN	32	5.43
c007	Tm1_d1_capture1_rep1	control	suboptimal	Tm1	Tm1_d1_capture1	10XUAS_UNC84_attP2	TAPIN	53	7.02
c008	Tm1_d1_capture1_rep2	control	suboptimal	Tm1	Tm1_d1_capture1	10XUAS_UNC84_attP2	TAPIN	50	6.06
c005	Tm1_d1_input_rep1	control	suboptimal	input	Tm1_d1_input	10XUAS_UNC84_attP2	TAPIN	NA	6.63
c006	Tm1_d1_input_rep2	control	suboptimal	input	Tm1_d1_input	10XUAS_UNC84_attP2	TAPIN	NA	5.94
c009	Tm1_d1_mock1_rep1	control	suboptimal	mock1	Tm1_d1_mock1	10XUAS_UNC84_attP2	TAPIN	0	3.84
c010	Tm1_d1_mock1_rep2	control	suboptimal	mock1	Tm1_d1_mock1	10XUAS_UNC84_attP2	TAPIN	0	3.48
c011	Tm1_d1_mock2_rep1	control	suboptimal	mock2	Tm1_d1_mock2	10XUAS_UNC84_attP2	TAPIN	0	0.57
c012	Tm1_d1_mock2_rep2	control	suboptimal	mock2	Tm1_d1_mock2	10XUAS_UNC84_attP2	TAPIN	0	0.66
s010	Tm2_d1_rep2	anatomicalCellType:single	pass	Tm2	Tm2_d1	10XUAS_UNC84_attP2	INTACT	23	6.99
s009	Tm2_d1_rep1	anatomicalCellType:single	pass	Tm2	Tm2_d1	10XUAS_UNC84_attP2	INTACT	68	6.99
s154	Tm20_d1_rep2	anatomicalCellType:single	pass	Tm20	Tm20_d1	10XUAS_UNC84_attP2	TAPIN	32	5.16
s153	Tm20_d1_rep1	anatomicalCellType:single	pass	Tm20	Tm20_d1	10XUAS_UNC84_attP2	TAPIN	36	5.31
s150	Tm29_d1_rep2	anatomicalCellType:single	pass	Tm29	Tm29_d1	10XUAS_UNC84_attP2	TAPIN	168	4.47
s149	Tm29_d1_rep1	anatomicalCellType:single	pass	Tm29	Tm29_d1	10XUAS_UNC84_attP2	TAPIN	16	4.2
s003	Tm3_d1_rep1	anatomicalCellType:single	pass	Tm3	Tm3_d1	10XUAS_UNC84_attP2	INTACT	72	7.5
s004	Tm3_d1_rep2	anatomicalCellType:single	pass	Tm3	Tm3_d1	10XUAS_UNC84_attP2	INTACT	81	7.11
s006	Tm4_d1_rep2	anatomicalCellType:single	pass	Tm4	Tm4_d1	10XUAS_UNC84_attP2	INTACT	27	6.09
s005	Tm4_d1_rep1	anatomicalCellType:single	pass	Tm4	Tm4_d1	10XUAS_UNC84_attP2	INTACT	18	6.81
s012	Tm9_d1_rep2	anatomicalCellType:single	pass	Tm9	Tm9_d1	10XUAS_UNC84_attP2	INTACT	81	6.99
s011	Tm9_d1_rep1	anatomicalCellType:single	pass	Tm9	Tm9_d1	10XUAS_UNC84_attP2	INTACT	72	7.59
s077	TmY3_d1_rep1	anatomicalCellType:single	pass	TmY3	TmY3_d1	10XUAS_UNC84_attP2	TAPIN	28	5.73
s078	TmY3_d1_rep2	anatomicalCellType:single	pass	TmY3	TmY3_d1	10XUAS_UNC84_attP2	TAPIN	29	6.03
s089	TmY5a_d1_rep1	anatomicalCellType:single	pass	TmY5a	TmY5a_d1	10XUAS_UNC84_attP2	TAPIN	27	5.52
s090	TmY5a_d1_rep2	anatomicalCellType:single	pass	TmY5a	TmY5a_d1	10XUAS_UNC84_attP2	TAPIN	29	5.79
s209	VGlut_d1_rep1	broad	pass	VGlut	VGlut_d1	10XUAS_UNC84_attP2	TAPIN	35	4.92
s210	VGlut_d1_rep2	broad	pass	VGlut	VGlut_d1	10XUAS_UNC84_attP2	TAPIN	35	5.4
