## Supplemental Tables for "A genetic, genomic, and computational resource for exploring neural circuit function": TableS3_benchmark_entries.tsv

	cell	gene	state	ref
1	L4	ap	+	Hasegawa13,Morante08
2	Tm20	ap	+	Li13
3	R1-6	Arr1	+	Smith90,Dolph93
4	R7	Arr1	+	Smith90,Dolph93
5	R8_Rh5	Arr1	+	Smith90,Dolph93
6	R8_Rh6	Arr1	+	Smith90,Dolph93
7	R1-6	Arr2	+	Satoh10
8	R1-6	Atpalpha	+	Lebovitz89
9	R7	Atpalpha	+	Lebovitz89
10	R8_Rh5	Atpalpha	+	Lebovitz89
11	R8_Rh6	Atpalpha	+	Lebovitz89
12	Glia_Eg	b	+	Ziegler13
13	R1-6	boss	+	Hart93
14	R7	boss	+	Hart93
15	R8_Rh5	boss	+	Hart93
16	R8_Rh6	boss	+	Hart93
17	R1-6	brp	+	Hamanaka10
18	R1-6	brp	+	Hamanaka10
19	R7	brp	+	Hamanaka10
20	R8_Rh5	brp	+	Hamanaka10
21	R8_Rh6	brp	+	Hamanaka10
22	L1	bsh	-	Hasegawa13
23	L2	bsh	-	Hasegawa13
24	L3	bsh	-	Hasegawa13
25	L4	bsh	+	Hasegawa13
26	L5	bsh	+	Hasegawa13
27	R1-6	CadN	+	Iwai02
28	R7	CadN	+	Iwai02
29	R8_Rh5	CadN	+	Iwai02
30	R8_Rh6	CadN	+	Iwai02
31	R1-6	Cam	+	Hanson-Painton92
32	R7	Cam	+	Hanson-Painton92
33	R8_Rh5	Cam	+	Hanson-Painton92
34	R8_Rh6	Cam	+	Hanson-Painton92
35	Mi1	ChAT	+	Hasegawa11
36	R1-6	chp	+	Hiesinger01,Reinke..Zipursky88
37	R7	chp	+	Hiesinger01,Reinke..Zipursky88
38	R8_Rh5	chp	+	Hiesinger01,Reinke..Zipursky88
39	R8_Rh6	chp	+	Hiesinger01,Reinke..Zipursky88
40	R1-6	Cp1	+	Kinser12
41	R7	Cp1	+	Kinser12
42	R8_Rh5	Cp1	+	Kinser12
43	R8_Rh6	Cp1	+	Kinser12
44	R1-6	Cpn	+	Martin..Miller93
45	R7	Cpn	+	Martin..Miller93
46	R8_Rh5	Cpn	+	Martin..Miller93
47	R8_Rh6	Cpn	+	Martin..Miller93
48	R1-6	Cpn	+	Martin93
49	R7	Cpn	+	Martin93
50	R8_Rh5	Cpn	+	Martin93
51	R8_Rh6	Cpn	+	Martin93
52	R1-6	crb	+	Johnson..Knust02
53	R7	crb	+	Johnson..Knust02
54	R8_Rh5	crb	+	Johnson..Knust02
55	R8_Rh6	crb	+	Johnson..Knust02
56	R1-6	Csp	+	Hamanaka10
57	R1-6	Csp	+	Zinsmaier94
58	R7	Csp	+	Zinsmaier94
59	R8_Rh5	Csp	+	Zinsmaier94
60	R8_Rh6	Csp	+	Zinsmaier94
61	Tm9	ct	+	Hasegawa11
62	Dm8	dac	+	Hasegawa11
63	L1	dac	+	Hasegawa13
64	L2	dac	-	Hasegawa13
65	L3	dac	+	Hasegawa13
66	L4	dac	+	Hasegawa13
67	L5	dac	+	Hasegawa13
68	Tm9	dac	+	Hasegawa11
69	R1-6	dco	+	Kloss98
70	R7	dco	+	Kloss98
71	R8_Rh5	dco	+	Kloss98
72	R8_Rh6	dco	+	Kloss98
73	R1-6	dlg1	+	Kolodziejczyk08,Hamanaka10
74	R1-6	elav	+	Robinow91
75	R7	elav	+	Robinow91
76	R8_Rh5	elav	+	Robinow91
77	R8_Rh6	elav	+	Robinow91
78	Glia_Eg	e	+	Richardt02,Ziegler13
79	R1-6	Eps-15	+	Hamanaka10
80	R1-6	Fatp	+	Dourlen12
81	C2	GABA-B-R2	+	Kolodziejczyk08
82	C3	GABA-B-R2	+	Kolodziejczyk08
83	C2	Gad1	+	Kolodziejczyk08
84	C3	Gad1	+	Kolodziejczyk08
85	R1-6	Galphaq	+	Schulz99
86	R7	Galphaq	+	Schulz99
87	R8_Rh5	Galphaq	+	Schulz99
88	R8_Rh6	Galphaq	+	Schulz99
89	R1-6	Gbeta76C	+	Schulz99
90	R7	Gbeta76C	+	Schulz99
91	R8_Rh5	Gbeta76C	+	Schulz99
92	R8_Rh6	Gbeta76C	+	Schulz99
93	R1-6	Ggamma30A	+	Sculz99
94	R7	Ggamma30A	+	Sculz99
95	R8_Rh5	Ggamma30A	+	Sculz99
96	R8_Rh6	Ggamma30A	+	Sculz99
97	L1	Ih	+	Hu15
98	L2	Ih	+	Hu15
99	R1-6	inaC	+	Smith91
100	R7	inaC	+	Smith91
101	R8_Rh5	inaC	+	Smith91
102	R8_Rh6	inaC	+	Smith91
103	Glia_Eg	Khc	+	Hamanaka10
104	R1-6	Khc	+	Hamanaka10
105	R1-6	ktub	+	Chen12
106	R1-6	Myo61F	+	Hegan07
107	R7	Myo61F	+	Hegan07
108	R8_Rh5	Myo61F	+	Hegan07
109	R8_Rh6	Myo61F	+	Hegan07
110	L3	NetB	+	Timofeev12
111	R1-6	ninaE	+	Wang12
112	R1-6	nonA	+	Rendahl92
113	R7	nonA	+	Rendahl92
114	R8_Rh5	nonA	+	Rendahl92
115	R8_Rh6	nonA	+	Rendahl92
116	R1-6	norpA	+	Bloomquist1988,Zhu1993
117	R7	norpA	+	Bloomquist1988,Zhu1993
118	R8_Rh5	norpA	+	Bloomquist1988,Zhu1993
119	R8_Rh6	norpA	+	Bloomquist1988,Zhu1993
120	R1-6	Nrx-1	+	Tian13
121	R1-6	nSyb	+	DiAntonio93,Hiesinger01
122	R7	nSyb	+	DiAntonio93,Hiesinger01
123	R8_Rh5	nSyb	+	DiAntonio93,Hiesinger01
124	R8_Rh6	nSyb	+	DiAntonio93,Hiesinger01
125	R1-6	onecut	+	Nguyen00
126	R7	onecut	+	Nguyen00
127	R8_Rh5	onecut	+	Nguyen00
128	R8_Rh6	onecut	+	Nguyen00
129	R1-6	para	+	Amichot93
130	R7	para	+	Amichot93
131	R8_Rh5	para	+	Amichot93
132	R8_Rh6	para	+	Amichot93
133	R1-6	Pph13	+	Goriely99;Zelhof03
134	R7	Pph13	+	Goriely99;Zelhof03
135	R8_Rh5	Pph13	+	Goriely99;Zelhof03
136	R8_Rh6	Pph13	+	Goriely99;Zelhof03
137	R1-6	Rab11	+	Alone05
138	R7	Rab11	+	Alone05
139	R8_Rh5	Rab11	+	Alone05
140	R8_Rh6	Rab11	+	Alone05
141	R8_Rh5	Rh5	+	Papatsenko1998,Chou96
142	R8_Rh6	Rh6	+	Yasuyama99,Papatsenko01
143	R1-6	rtp	+	Venkatachalam10
144	R7	salm	+	Domingos04
145	R8_Rh5	salm	+	Domingos04
146	R8_Rh6	salm	+	Domingos04
147	R8_Rh5	sens	+	Wernet03
148	R8_Rh6	sens	+	Wernet03
149	R1-6	sif	+	Sone97
150	R7	sif	+	Sone97
151	R8_Rh5	sif	+	Sone97
152	R8_Rh6	sif	+	Sone97
153	R1-6	so	+	Serikaku94
154	R7	so	+	Serikaku94
155	R7	ss	+	Thanawala13
156	R1-6	Synj	+	Verstreken03
157	R1-6	Syn	+	Hamanaka10
158	R1-6	Syx1A	+	Hiesinger01
159	R7	Syx1A	+	Hiesinger01
160	R8_Rh5	Syx1A	+	Hiesinger01
161	R8_Rh6	Syx1A	+	Hiesinger01
162	R1-6	tim	+	Kloss98,Myers96
163	R7	tim	+	Kloss98,Myers96
164	R8_Rh5	tim	+	Kloss98,Myers96
165	R8_Rh6	tim	+	Kloss98,Myers96
166	Tm20	toy	+	Li13
167	R1-6	t	+	Wagner07
168	R7	t	+	Wagner07
169	R8_Rh5	t	+	Wagner07
170	R8_Rh6	t	+	Wagner07
171	R1-6	trp	+	Wong89,Montell89,Tian13
172	R7	trp	+	Wong89,Montell89,Tian13
173	R8_Rh5	trp	+	Wong89,Montell89,Tian13
174	R8_Rh6	trp	+	Wong89,Montell89,Tian13
175	L2	VAChT	+	Kolodziejczyk08
176	L4	VAChT	+	Kolodziejczyk08
177	R1-6	veli	+	Bachmann08
178	R7	veli	+	Bachmann08
179	R8_Rh5	veli	+	Bachmann08
180	R8_Rh6	veli	+	Bachmann08
181	R1-6	verm	+	McKay08
182	R7	verm	+	McKay08
183	R8_Rh5	verm	+	McKay08
184	R8_Rh6	verm	+	McKay08
185	Dm8	VGlut	+	Karuppudurai14
186	R1-6	Vps26	+	Wang14
187	R1-6	Xport-A	+	Rosenbaum11
188	R7	Xport-A	+	Rosenbaum11
189	R8_Rh5	Xport-A	+	Rosenbaum11
190	R8_Rh6	Xport-A	+	Rosenbaum11
191	Glia_Eg	repo	+	Ziegler13
192	ChAT	ChAT	+	driver.type
193	VGlut	VGlut	+	driver.type
194	Gad1	Gad1	+	driver.type
195	Crz	Crz	+	driver.type
196	NPF	NPF	+	driver.type
197	Kdm2	Kdm2	+	driver.type
