## Supplemental Tables for "A genetic, genomic, and computational resource for exploring neural circuit function": TableS4_markerGenes.tsv

cellGroup	markerGene
pr	Arr1
pr	Arr2
pr	BobA
pr	boss
pr	BuGZ
pr	CarT
pr	cdi
pr	CG10877
pr	CG10962
pr	CG11318
pr	CG11630
pr	CG12209
pr	CG12661
pr	CG12662
pr	CG12911
pr	CG15118
pr	CG15221
pr	CG15369
pr	CG15517
pr	CG15553
pr	CG15556
pr	CG1690
pr	CG17005
pr	CG17159
pr	CG2246
pr	CG30054
pr	CG30343
pr	CG31019
pr	CG31516
pr	CG32298
pr	CG32299
pr	CG33510
pr	CG33511
pr	CG34141
pr	CG34245
pr	CG3812
pr	CG42383
pr	CG43255
pr	CG43446
pr	CG44195
pr	CG4465
pr	CG45782
pr	CG4662
pr	CG4770
pr	CG4825
pr	CG6656
pr	CG8129
pr	CG8419
pr	CG8468
pr	CG9062
pr	CG9150
pr	chp
pr	Cpn
pr	Crg-1
pr	Culd
pr	Cyp4ac1
pr	Cyp4ac2
pr	Cyp4ac3
pr	Dhc98D
pr	Doa
pr	Eaat2
pr	Ekar
pr	FASN3
pr	Fbxl4
pr	fd3F
pr	flw
pr	Galphaq
pr	Gbeta76C
pr	gish
pr	Gp210
pr	Hdc
pr	Hph
pr	inaC
pr	inaD
pr	inaF-C
pr	lqf
pr	Mob2
pr	ninaA
pr	ninaC
pr	ninaD
pr	ninaG
pr	norpA
pr	Obp22a
pr	peb
pr	Pex7
pr	PIP82
pr	Pph13
pr	prom
pr	Prosbeta2R2
pr	Ptpmeg
pr	rdgA
pr	rdgB
pr	rdgC
pr	rtp
pr	seq
pr	shi
pr	SLC5A11
pr	Slik
pr	Sox100B
pr	stops
pr	t
pr	TORIP
pr	trp
pr	trpl
pr	Ttd14
pr	Usp8
pr	Xport-A
pr	Xport-B
glia	Akt1
glia	ana
glia	atl
glia	Cdc42
glia	CG10874
glia	CG12105
glia	CG14050
glia	CG14880
glia	CG14892
glia	CG15449
glia	CG15861
glia	CG16953
glia	CG2145
glia	CG3091
glia	CG31235
glia	CG32032
glia	CG3770
glia	CG42489
glia	CG4409
glia	CG4822
glia	CG5854
glia	CG6723
glia	CG7322
glia	CG7607
glia	CG9426
glia	cpo
glia	Cpr49Ac
glia	Cyp4g15
glia	Dp1
glia	Ets21C
glia	HLH3B
glia	htl
glia	hts
glia	Irk3
glia	Lapsyn
glia	Lsd-1
glia	Mes2
glia	Nep4
glia	nrv2
glia	nuf
glia	Obp44a
glia	Phk-3
glia	repo
glia	rho
glia	RtGEF
glia	Sbf
glia	Spn31A
glia	spok
glia	stumps
glia	Tak1
glia	tal-1A
glia	tal-2A
glia	tal-3A
glia	tal-AA
glia	Tango1
glia	Tsf1
glia	Tsp5D
glia	Usp15-31
glia	ZnT35C
glia	zyd
muscle	al
muscle	bbg
muscle	Blimp-1
muscle	bs
muscle	btn
muscle	cdc14
muscle	CG10602
muscle	CG11241
muscle	CG11275
muscle	CG1136
muscle	CG11409
muscle	CG11966
muscle	CG12896
muscle	CG13003
muscle	CG13026
muscle	CG13856
muscle	CG14132
muscle	CG14304
muscle	CG14964
muscle	CG15605
muscle	CG17843
muscle	CG1806
muscle	CG33978
muscle	CG34323
muscle	CG34459
muscle	CG34461
muscle	CG4115
muscle	CG42390
muscle	CG42822
muscle	CG43050
muscle	CG43057
muscle	CG43163
muscle	CG43394
muscle	CG43710
muscle	CG4613
muscle	CG4998
muscle	CG5687
muscle	CG6967
muscle	CG7378
muscle	CG7402
muscle	CG8086
muscle	CG9572
muscle	CG9592
muscle	chas
muscle	Cnb
muscle	conv
muscle	Cpr47Ef
muscle	Cpr76Bd
muscle	Cyp305a1
muscle	d
muscle	E5
muscle	ect
muscle	Egfr
muscle	form3
muscle	Hil
muscle	Ir94d
muscle	Ir94e
muscle	knrl
muscle	LanB1
muscle	Mrtf
muscle	Notum
muscle	ovo
muscle	pit
muscle	pon
muscle	pot
muscle	ppk17
muscle	SclB
muscle	slbo
muscle	Slc45-1
muscle	Spn88Ea
muscle	TpnC47D
muscle	Ugt36Bb
muscle	Ugt86De
muscle	Vdup1
muscle	wg
muscle	yellow-h
pigment	bw
pigment	CG11977
pigment	CG13077
pigment	CG13511
pigment	CG13840
pigment	CG1561
pigment	CG17572
pigment	CG40485
pigment	CG40486
pigment	CG5909
pigment	CG7365
pigment	CG8925
pigment	CG9717
pigment	fabp
pigment	lz
pigment	Obp19c
pigment	Pdh
pigment	RabX5
